# Forensic analysis of Soil Microbiomes: Linking Evidence to a Geographic Location

**DOI:** 10.1101/2020.07.10.198044

**Authors:** Jill Hager Cocking, Sgt. Ryan Turley, Viacheslav Y. Fofanov, Kimberly Samuels-Crow, Bruce Hungate, Rebecca L. Mau, Paul S. Keim, J. Gregory Caporaso, Crystal Hepp

## Abstract

Over the past two decades, advances in molecular biology have greatly expanded our understanding of microbiomes – the diverse assemblages of microorganisms that inhabit the human body as well as the world around us, and applications in microbiome science have become an active area of research. Differences in the diversity (i.e., richness) and composition of microbiomes has been found to be informative in varied areas of science, including human health, agronomy, and forensic science. Soil harbors microbiomes that vary based on many factors, including the geology of the soil (e.g., sand, silt, or clay), climate, and use of the soil. As a result, the microbiological composition of any two soil samples will never be exactly alike. This inherent variation between microbiomes of different locations has proven to be specific enough to be potentially useful in forensic investigations to associate a person or piece of evidence to a source site.
