## Supplementary File 1 for "Forensic analysis of Soil Microbiomes: Linking Evidence to a Geographic Location": sample-metadata.tsv

sample-id	project	Site	Site-detail	latitude_N	longitude_W	soil_depth_cm	DNA_extr_method	Type
K1	flagstaff-pd	Mayer	Mayer, AZ, Right off Hwy 89, Cutting Edge trail and Nugget Mine Road	34.42	-112.25	surface	Dneasy PowerSoil	flagstaff-pd-soil
K2	flagstaff-pd	Mayer	Mayer, AZ, Road by trailer of owner of land where body was found	34.42	-112.25	surface	Dneasy PowerSoil	flagstaff-pd-soil
K3	flagstaff-pd	Mayer	Mayer, AZ, Off Copper Mine Road	34.42	-112.25	surface	Dneasy PowerSoil	flagstaff-pd-soil
K4	flagstaff-pd	Mayer	Mayer, AZ, dry, cracked ground near where body was found	34.42	-112.25	surface	Dneasy PowerSoil	flagstaff-pd-soil
K5	flagstaff-pd	Mayer	Mayer, AZ, 4510 ft elevation, near body site	34.42	-112.25	surface	Dneasy PowerSoil	flagstaff-pd-soil
K6	flagstaff-pd	Mayer	Mayer, AZ, 5 ft West of body site decomposition area	34.42	-112.25	surface	Dneasy PowerSoil	flagstaff-pd-soil
K7	flagstaff-pd	Mayer	Mayer, AZ, 5 ft North of body site decomposition area	34.42	-112.25	surface	Dneasy PowerSoil	flagstaff-pd-soil
K8	flagstaff-pd	Mayer	Mayer, AZ, 5 ft East of body site decomposition area	34.42	-112.25	surface	Dneasy PowerSoil	flagstaff-pd-soil
K9	flagstaff-pd	Mayer	Mayer, AZ, body site with visual decomposition residue	34.42	-112.25	surface	Dneasy PowerSoil	flagstaff-pd-soil
K10	flagstaff-pd	Mayer	Mayer, AZ, body site with visual decomposition residue	34.42	-112.25	surface	Dneasy PowerSoil	flagstaff-pd-soil
K11	flagstaff-pd	Mayer	Mayer, AZ, behind body site, more plants, 4500 ft elevation	34.42	-112.25	surface	Dneasy PowerSoil	flagstaff-pd-soil
K12	flagstaff-pd	Williams	Williams, AZ, Highland Meadows Drive and Burning Tree	35.24	-112.23	surface	Dneasy PowerSoil	flagstaff-pd-soil
K13	flagstaff-pd	Mayer	Mayer, AZ, 5 ft South of body site decomposition area	34.42	-112.25	surface	Dneasy PowerSoil	flagstaff-pd-soil
K14	flagstaff-pd	Williams	Williams, AZ, Sheridan Ave and 6th Street	35.25	-112.19	surface	Dneasy PowerSoil	flagstaff-pd-soil
K15	flagstaff-pd	Williams	Williams, AZ, off forest service road	35.26	-112.24	surface	Dneasy PowerSoil	flagstaff-pd-soil
K16	flagstaff-pd	Williams	Williams, AZ, Forest Service Road 160	35.26	-112.24	surface	Dneasy PowerSoil	flagstaff-pd-soil
K17	flagstaff-pd	Chino Valley	Chino Valley, AZ, Shell/Circle K off 89 N	34.77	-112.45	surface	Dneasy PowerSoil	flagstaff-pd-soil
K18	flagstaff-pd	Williams	Williams, AZ, Trans Western Pipeline and Gasline Rd	35.26	-112.24	surface	Dneasy PowerSoil	flagstaff-pd-soil
RBK	flagstaff-pd	control	reagent blank prepped alongside Ks	NA	NA	NA	Dneasy PowerSoil	control
Q1	flagstaff-pd	sock cutting	small cutting from sock, ball of foot area	NA	NA	NA	Dneasy PowerSoil	sock
Q2	flagstaff-pd	sock cutting	small cutting from sock, heel area	NA	NA	NA	Dneasy PowerSoil	sock
Q3	flagstaff-pd	sock swab	swabbing of visibly dirt covered area of sock for 3 minutes	NA	NA	NA	Dneasy PowerSoil	sock
Q4	flagstaff-pd	sock swab	swabbing of visibly dirt covered area of sock for 3 minutes	NA	NA	NA	Dneasy PowerSoil	sock
RBQ	flagstaff-pd	control	reagent blank prepped alongside Qs	NA	NA	NA	Dneasy PowerSoil	control
217	flagstaff-pd	Other	Mixed Conifer site of C. Hart Merrium Gradient	35.35	-111.73	surface	Dneasy PowerSoil	no information provided
W0GL1	flagstaff-pd	Other	Grassland site of C. Hart Merrium Gradient	35.58	-111.57	surface	Dneasy PowerSoil	no information provided
W0MC1	flagstaff-pd	Other	Mixed Conifer site of C. Hart Merrium Gradient	35.35	-111.73	surface	Dneasy PowerSoil	no information provided
W0PJ1	flagstaff-pd	Other	Pinyon-Juniper site of C. Hart Merrium Gradient	35.5	-111.62	surface	Dneasy PowerSoil	no information provided
W0PP1	flagstaff-pd	Other	Ponderosa Pine site of C. Hart Merrium Gradient	35.42	-111.67	surface	Dneasy PowerSoil	no information provided
w0.GL.1	dimensions		Grassland site of C. Hart Merrium Gradient	35.58	-111.57		PowerSoil_96_plate_DNA_kit	dimensions-soil
w0.GL.2	dimensions		Grassland site of C. Hart Merrium Gradient	35.58	-111.57		PowerSoil_96_plate_DNA_kit	dimensions-soil
w0.GL.3	dimensions		Grassland site of C. Hart Merrium Gradient	35.58	-111.57		PowerSoil_96_plate_DNA_kit	dimensions-soil
w0.GL.4	dimensions		Grassland site of C. Hart Merrium Gradient	35.58	-111.57		PowerSoil_96_plate_DNA_kit	dimensions-soil
w0.MC.1	dimensions		Mixed Conifer site of C. Hart Merrium Gradient	35.35	-111.73		PowerSoil_96_plate_DNA_kit	dimensions-soil
w0.MC.2	dimensions		Mixed Conifer site of C. Hart Merrium Gradient	35.35	-111.73		PowerSoil_96_plate_DNA_kit	dimensions-soil
w0.MC.3	dimensions		Mixed Conifer site of C. Hart Merrium Gradient	35.35	-111.73		PowerSoil_96_plate_DNA_kit	dimensions-soil
w0.MC.4	dimensions		Mixed Conifer site of C. Hart Merrium Gradient	35.35	-111.73		PowerSoil_96_plate_DNA_kit	dimensions-soil
w0.PJ.1	dimensions		Pinyon-Juniper site of C. Hart Merrium Gradient	35.5	-111.62		PowerSoil_96_plate_DNA_kit	dimensions-soil
w0.PJ.2	dimensions		Pinyon-Juniper site of C. Hart Merrium Gradient	35.5	-111.62		PowerSoil_96_plate_DNA_kit	dimensions-soil
w0.PJ.3	dimensions		Pinyon-Juniper site of C. Hart Merrium Gradient	35.5	-111.62		PowerSoil_96_plate_DNA_kit	dimensions-soil
w0.PJ.4	dimensions		Pinyon-Juniper site of C. Hart Merrium Gradient	35.5	-111.62		PowerSoil_96_plate_DNA_kit	dimensions-soil
w0.PP.1	dimensions		Ponderosa Pine site of C. Hart Merrium Gradient	35.42	-111.67		PowerSoil_96_plate_DNA_kit	dimensions-soil
w0.PP.2	dimensions		Ponderosa Pine site of C. Hart Merrium Gradient	35.42	-111.67		PowerSoil_96_plate_DNA_kit	dimensions-soil
w0.PP.3	dimensions		Ponderosa Pine site of C. Hart Merrium Gradient	35.42	-111.67		PowerSoil_96_plate_DNA_kit	dimensions-soil
w0.PP.4	dimensions		Ponderosa Pine site of C. Hart Merrium Gradient	35.42	-111.67		PowerSoil_96_plate_DNA_kit	dimensions-soil
run1.1.01	arid-soils-az		Deserts and xeric shrubland	35.20355	-113.9084333			arid-soils-az-soil
run1.1.02	arid-soils-az		Deserts and xeric shrubland	35.45611667	-114.3006167			arid-soils-az-soil
run1.1.03	arid-soils-az		Deserts and xeric shrubland	35.68443333	-114.4652667			arid-soils-az-soil
run1.1.19	arid-soils-az		Deserts and xeric shrubland	34.12768333	-114.2707167			arid-soils-az-soil
run1.1.20	arid-soils-az		Deserts and xeric shrubland	34.60691667	-114.3572			arid-soils-az-soil
run1.1.21	arid-soils-az		Deserts and xeric shrubland	32.77396667	-113.98455			arid-soils-az-soil
run1.1.22	arid-soils-az		Deserts and xeric shrubland	32.75195	-113.9679667			arid-soils-az-soil
run1.1.23	arid-soils-az		Deserts and xeric shrubland	32.61986667	-114.1910667			arid-soils-az-soil
run1.1.24	arid-soils-az		Deserts and xeric shrubland	32.83225	-113.5411			arid-soils-az-soil
run1.1.25	arid-soils-az		Deserts and xeric shrubland	32.82621667	-113.541			arid-soils-az-soil
run1.1.26	arid-soils-az		Deserts and xeric shrubland	32.88008333	-111.7582833			arid-soils-az-soil
run1.1.28	arid-soils-az		Deserts and xeric shrubland	32.26498333	-111.0003333			arid-soils-az-soil
run1.1.29	arid-soils-az		Deserts and xeric shrubland	32.13001667	-111.00055			arid-soils-az-soil
run1.1.30	arid-soils-az		Deserts and xeric shrubland	32.09398333	-110.8581167			arid-soils-az-soil
run1.1.31	arid-soils-az		Deserts and xeric shrubland	32.10513333	-110.8563833			arid-soils-az-soil
run1.1.32	arid-soils-az		Deserts and xeric shrubland	32.10511667	-110.8563833			arid-soils-az-soil
run1.1.33	arid-soils-az		Deserts and xeric shrubland	32.14091667	-110.7604			arid-soils-az-soil
run1.1.34	arid-soils-az		Deserts and xeric shrubland	32.03098333	-109.9626667			arid-soils-az-soil
run1.1.35	arid-soils-az		Deserts and xeric shrubland	31.98695	-109.9082333			arid-soils-az-soil
run1.1.38	arid-soils-az		Deserts and xeric shrubland	33.555	-112.0395167			arid-soils-az-soil
run1.1.39	arid-soils-az		Deserts and xeric shrubland	33.67283333	-112.0363667			arid-soils-az-soil
run1.1.40	arid-soils-az		Deserts and xeric shrubland	33.57533333	-112.0563333			arid-soils-az-soil
run1.1.41	arid-soils-az		Deserts and xeric shrubland	33.83883333	-112.2245			arid-soils-az-soil
run1.1.42	arid-soils-az		Deserts and xeric shrubland	33.79216667	-112.2566667			arid-soils-az-soil
run1.1.59	arid-soils-az		Deserts and xeric shrubland	36.94386667	-113.0095			arid-soils-az-soil
run1.1.61	arid-soils-az		Deserts and xeric shrubland	35.60361167	-111.6211117			arid-soils-az-soil
run1.1.62	arid-soils-az		Deserts and xeric shrubland	35.71386167	-111.4914167			arid-soils-az-soil
run1.1.64	arid-soils-az		Deserts and xeric shrubland	36.71027833	-111.6568617			arid-soils-az-soil
run1.1.66	arid-soils-az		Deserts and xeric shrubland	36.15702833	-111.1155			arid-soils-az-soil
run1.1.67	arid-soils-az		Deserts and xeric shrubland	36.41188833	-111.8838333			arid-soils-az-soil
run1.2.01	arid-soils-az		Deserts and xeric shrubland	35.20355	-113.9084333			arid-soils-az-soil
run1.2.03	arid-soils-az		Deserts and xeric shrubland	35.68443333	-114.4652667			arid-soils-az-soil
run1.2.19	arid-soils-az		Deserts and xeric shrubland	34.12768333	-114.2707167			arid-soils-az-soil
run1.2.20	arid-soils-az		Deserts and xeric shrubland	34.60691667	-114.3572			arid-soils-az-soil
run1.2.21	arid-soils-az		Deserts and xeric shrubland	32.77396667	-113.98455			arid-soils-az-soil
run1.2.22	arid-soils-az		Deserts and xeric shrubland	32.75195	-113.9679667			arid-soils-az-soil
run1.2.23	arid-soils-az		Deserts and xeric shrubland	32.61986667	-114.1910667			arid-soils-az-soil
run1.2.24	arid-soils-az		Deserts and xeric shrubland	32.83225	-113.5411			arid-soils-az-soil
run1.2.25	arid-soils-az		Deserts and xeric shrubland	32.82621667	-113.541			arid-soils-az-soil
run1.2.27	arid-soils-az		Deserts and xeric shrubland	32.39338333	-111.37225			arid-soils-az-soil
run1.2.28	arid-soils-az		Deserts and xeric shrubland	32.26498333	-111.0003333			arid-soils-az-soil
run1.2.29	arid-soils-az		Deserts and xeric shrubland	32.13001667	-111.00055			arid-soils-az-soil
run1.2.32	arid-soils-az		Deserts and xeric shrubland	32.10511667	-110.8563833			arid-soils-az-soil
run1.2.33	arid-soils-az		Deserts and xeric shrubland	32.14091667	-110.7604			arid-soils-az-soil
run1.2.34	arid-soils-az		Deserts and xeric shrubland	32.03098333	-109.9626667			arid-soils-az-soil
run1.2.35	arid-soils-az		Deserts and xeric shrubland	31.98695	-109.9082333			arid-soils-az-soil
run1.2.36	arid-soils-az		Deserts and xeric shrubland	31.95108333	-109.8472333			arid-soils-az-soil
run1.2.38	arid-soils-az		Deserts and xeric shrubland	33.555	-112.0395167			arid-soils-az-soil
run1.2.39	arid-soils-az		Deserts and xeric shrubland	33.67283333	-112.0363667			arid-soils-az-soil
run1.2.40	arid-soils-az		Deserts and xeric shrubland	33.57533333	-112.0563333			arid-soils-az-soil
run1.2.41	arid-soils-az		Deserts and xeric shrubland	33.83883333	-112.2245			arid-soils-az-soil
run1.2.42	arid-soils-az		Deserts and xeric shrubland	33.79216667	-112.2566667			arid-soils-az-soil
run1.2.59	arid-soils-az		Deserts and xeric shrubland	36.94386667	-113.0095			arid-soils-az-soil
run1.2.61	arid-soils-az		Deserts and xeric shrubland	35.60361167	-111.6211117			arid-soils-az-soil
run1.2.62	arid-soils-az		Deserts and xeric shrubland	35.71386167	-111.4914167			arid-soils-az-soil
run1.2.64	arid-soils-az		Deserts and xeric shrubland	36.71027833	-111.6568617			arid-soils-az-soil
run1.2.66	arid-soils-az		Deserts and xeric shrubland	36.15702833	-111.1155			arid-soils-az-soil
run1.2.67	arid-soils-az		Deserts and xeric shrubland	36.41188833	-111.8838333			arid-soils-az-soil
run2.3.01	arid-soils-az		Deserts and xeric shrubland	35.20355	-113.9084333			arid-soils-az-soil
run2.3.02	arid-soils-az		Deserts and xeric shrubland	35.45611667	-114.3006167			arid-soils-az-soil
run2.3.19	arid-soils-az		Deserts and xeric shrubland	34.12768333	-114.2707167			arid-soils-az-soil
run2.3.20	arid-soils-az		Deserts and xeric shrubland	34.60691667	-114.3572			arid-soils-az-soil
run2.3.21	arid-soils-az		Deserts and xeric shrubland	32.77396667	-113.98455			arid-soils-az-soil
run2.3.22	arid-soils-az		Deserts and xeric shrubland	32.75195	-113.9679667			arid-soils-az-soil
run2.3.23	arid-soils-az		Deserts and xeric shrubland	32.61986667	-114.1910667			arid-soils-az-soil
run2.3.24	arid-soils-az		Deserts and xeric shrubland	32.83225	-113.5411			arid-soils-az-soil
run2.3.25	arid-soils-az		Deserts and xeric shrubland	32.82621667	-113.541			arid-soils-az-soil
run2.3.26	arid-soils-az		Deserts and xeric shrubland	32.88008333	-111.7582833			arid-soils-az-soil
run2.3.28	arid-soils-az		Deserts and xeric shrubland	32.26498333	-111.0003333			arid-soils-az-soil
run2.3.30	arid-soils-az		Deserts and xeric shrubland	32.09398333	-110.8581167			arid-soils-az-soil
run2.3.32	arid-soils-az		Deserts and xeric shrubland	32.10511667	-110.8563833			arid-soils-az-soil
run2.3.34	arid-soils-az		Deserts and xeric shrubland	32.03098333	-109.9626667			arid-soils-az-soil
run2.3.36	arid-soils-az		Deserts and xeric shrubland	31.95108333	-109.8472333			arid-soils-az-soil
run2.3.38	arid-soils-az		Deserts and xeric shrubland	33.555	-112.0395167			arid-soils-az-soil
run2.3.39	arid-soils-az		Deserts and xeric shrubland	33.67283333	-112.0363667			arid-soils-az-soil
run2.3.40	arid-soils-az		Deserts and xeric shrubland	33.57533333	-112.0563333			arid-soils-az-soil
run2.3.41	arid-soils-az		Deserts and xeric shrubland	33.83883333	-112.2245			arid-soils-az-soil
run2.3.59	arid-soils-az		Deserts and xeric shrubland	36.94386667	-113.0095			arid-soils-az-soil
run2.3.61	arid-soils-az		Deserts and xeric shrubland	35.60361167	-111.6211117			arid-soils-az-soil
run2.3.62	arid-soils-az		Deserts and xeric shrubland	35.71386167	-111.4914167			arid-soils-az-soil
run2.3.64	arid-soils-az		Deserts and xeric shrubland	36.71027833	-111.6568617			arid-soils-az-soil
run2.3.66	arid-soils-az		Deserts and xeric shrubland	36.15702833	-111.1155			arid-soils-az-soil
run2.3.67	arid-soils-az		Deserts and xeric shrubland	36.41188833	-111.8838333			arid-soils-az-soil
run2.4.02	arid-soils-az		Deserts and xeric shrubland	35.45611667	-114.3006167			arid-soils-az-soil
run2.4.03	arid-soils-az		Deserts and xeric shrubland	35.68443333	-114.4652667			arid-soils-az-soil
run2.4.19	arid-soils-az		Deserts and xeric shrubland	34.12768333	-114.2707167			arid-soils-az-soil
run2.4.20	arid-soils-az		Deserts and xeric shrubland	34.60691667	-114.3572			arid-soils-az-soil
run2.4.21	arid-soils-az		Deserts and xeric shrubland	32.77396667	-113.98455			arid-soils-az-soil
run2.4.22	arid-soils-az		Deserts and xeric shrubland	32.75195	-113.9679667			arid-soils-az-soil
run2.4.24	arid-soils-az		Deserts and xeric shrubland	32.83225	-113.5411			arid-soils-az-soil
run2.4.25	arid-soils-az		Deserts and xeric shrubland	32.82621667	-113.541			arid-soils-az-soil
run2.4.26	arid-soils-az		Deserts and xeric shrubland	32.88008333	-111.7582833			arid-soils-az-soil
run2.4.28	arid-soils-az		Deserts and xeric shrubland	32.26498333	-111.0003333			arid-soils-az-soil
run2.4.30	arid-soils-az		Deserts and xeric shrubland	32.09398333	-110.8581167			arid-soils-az-soil
run2.4.32	arid-soils-az		Deserts and xeric shrubland	32.10511667	-110.8563833			arid-soils-az-soil
run2.4.34	arid-soils-az		Deserts and xeric shrubland	32.03098333	-109.9626667			arid-soils-az-soil
run2.4.35	arid-soils-az		Deserts and xeric shrubland	31.98695	-109.9082333			arid-soils-az-soil
run2.4.36	arid-soils-az		Deserts and xeric shrubland	31.95108333	-109.8472333			arid-soils-az-soil
run2.4.38	arid-soils-az		Deserts and xeric shrubland	33.555	-112.0395167			arid-soils-az-soil
run2.4.39	arid-soils-az		Deserts and xeric shrubland	33.67283333	-112.0363667			arid-soils-az-soil
run2.4.40	arid-soils-az		Deserts and xeric shrubland	33.57533333	-112.0563333			arid-soils-az-soil
run2.4.41	arid-soils-az		Deserts and xeric shrubland	33.83883333	-112.2245			arid-soils-az-soil
run2.4.42	arid-soils-az		Deserts and xeric shrubland	33.79216667	-112.2566667			arid-soils-az-soil
run2.4.59	arid-soils-az		Deserts and xeric shrubland	36.94386667	-113.0095			arid-soils-az-soil
run2.4.61	arid-soils-az		Deserts and xeric shrubland	35.60361167	-111.6211117			arid-soils-az-soil
run2.4.62	arid-soils-az		Deserts and xeric shrubland	35.71386167	-111.4914167			arid-soils-az-soil
run2.4.64	arid-soils-az		Deserts and xeric shrubland	36.71027833	-111.6568617			arid-soils-az-soil
run2.4.66	arid-soils-az		Deserts and xeric shrubland	36.15702833	-111.1155			arid-soils-az-soil
run2.4.67	arid-soils-az		Deserts and xeric shrubland	36.41188833	-111.8838333			arid-soils-az-soil
run3.1.100	arid-soils-az		Deserts and xeric shrubland	36.72355	-111.2738667			arid-soils-az-soil
run3.2.100	arid-soils-az		Deserts and xeric shrubland	36.72355	-111.2738667			arid-soils-az-soil
run3.3.100	arid-soils-az		Deserts and xeric shrubland	36.72355	-111.2738667			arid-soils-az-soil
run3.4.100	arid-soils-az		Deserts and xeric shrubland	36.72355	-111.2738667			arid-soils-az-soil
run3.5.01	arid-soils-az		Deserts and xeric shrubland	35.20355	-113.9084333			arid-soils-az-soil
run3.5.02	arid-soils-az		Deserts and xeric shrubland	35.45611667	-114.3006167			arid-soils-az-soil
run3.5.03	arid-soils-az		Deserts and xeric shrubland	35.68443333	-114.4652667			arid-soils-az-soil
run3.5.19	arid-soils-az		Deserts and xeric shrubland	34.12768333	-114.2707167			arid-soils-az-soil
run3.5.20	arid-soils-az		Deserts and xeric shrubland	34.60691667	-114.3572			arid-soils-az-soil
run3.5.21	arid-soils-az		Deserts and xeric shrubland	32.77396667	-113.98455			arid-soils-az-soil
run3.5.22	arid-soils-az		Deserts and xeric shrubland	32.75195	-113.9679667			arid-soils-az-soil
run3.5.23	arid-soils-az		Deserts and xeric shrubland	32.61986667	-114.1910667			arid-soils-az-soil
run3.5.24	arid-soils-az		Deserts and xeric shrubland	32.83225	-113.5411			arid-soils-az-soil
run3.5.25	arid-soils-az		Deserts and xeric shrubland	32.82621667	-113.541			arid-soils-az-soil
run3.5.28	arid-soils-az		Deserts and xeric shrubland	32.26498333	-111.0003333			arid-soils-az-soil
run3.5.29	arid-soils-az		Deserts and xeric shrubland	32.13001667	-111.00055			arid-soils-az-soil
run3.5.30	arid-soils-az		Deserts and xeric shrubland	32.09398333	-110.8581167			arid-soils-az-soil
run3.5.31	arid-soils-az		Deserts and xeric shrubland	32.10513333	-110.8563833			arid-soils-az-soil
run3.5.32	arid-soils-az		Deserts and xeric shrubland	32.10511667	-110.8563833			arid-soils-az-soil
run3.5.33	arid-soils-az		Deserts and xeric shrubland	32.14091667	-110.7604			arid-soils-az-soil
run3.5.34	arid-soils-az		Deserts and xeric shrubland	32.03098333	-109.9626667			arid-soils-az-soil
run3.5.35	arid-soils-az		Deserts and xeric shrubland	31.98695	-109.9082333			arid-soils-az-soil
run3.5.36	arid-soils-az		Deserts and xeric shrubland	31.95108333	-109.8472333			arid-soils-az-soil
run3.5.38	arid-soils-az		Deserts and xeric shrubland	33.555	-112.0395167			arid-soils-az-soil
run3.5.39	arid-soils-az		Deserts and xeric shrubland	33.67283333	-112.0363667			arid-soils-az-soil
run3.5.40	arid-soils-az		Deserts and xeric shrubland	33.57533333	-112.0563333			arid-soils-az-soil
run3.5.41	arid-soils-az		Deserts and xeric shrubland	33.83883333	-112.2245			arid-soils-az-soil
run3.5.42	arid-soils-az		Deserts and xeric shrubland	33.79216667	-112.2566667			arid-soils-az-soil
run3.5.59	arid-soils-az		Deserts and xeric shrubland	36.94386667	-113.0095			arid-soils-az-soil
run3.5.61	arid-soils-az		Deserts and xeric shrubland	35.60361167	-111.6211117			arid-soils-az-soil
run3.5.62	arid-soils-az		Deserts and xeric shrubland	35.71386167	-111.4914167			arid-soils-az-soil
run3.5.66	arid-soils-az		Deserts and xeric shrubland	36.15702833	-111.1155			arid-soils-az-soil
run3.5.67	arid-soils-az		Deserts and xeric shrubland	36.41188833	-111.8838333			arid-soils-az-soil
run3.5.100	arid-soils-az		Deserts and xeric shrubland	36.72355	-111.2738667			arid-soils-az-soil
